# Pyrogallol Modulates Abscopal Tumour and Gut Microbial Responses to Localized Irradiation in an Ehrlich Ascites Carcinoma Model

**DOI:** 10.64898/2026.08.16.745132

**Authors:** Sayantanee Ray, Rubin Nishanth Armstrong, Devipriya Nagarajan, Prakash Shankaran

## Abstract

Radiotherapy’s clinical utility is often limited by radio-resistance, enterotoxicity, and intestinal dysbiosis. This study evaluated pyrogallol—a plant-derived vicinal trihydroxybenzene—as a dual-action radiosensitizer and mucosal protectant in an Ehrlich ascites carcinoma (EAC) BALB/c mouse model subjected to targeted LINAC irradiation (8 Gy). By combining transcriptomic profiling with whole-genome metagenomic sequencing, we interrogated the underlying host-microbiome interactions. Pyrogallol co-treatment significantly augmented radiotherapeutic efficacy, driving marked tumour regression through the upregulation of pro-apoptotic effectors (*Bax*, *Casp3*, *Casp7*) and *p53*-mediated tumour suppressors (*Tp53*, *p21*), alongside *Bcl2* repression. Concurrently, pyrogallol blunted oncogenic progression by arresting proliferation (*Cdk4*, *Pcna*), inhibiting epithelial-mesenchymal transition (*N-cadherin*, *vimentin*), downregulating fibrotic remodelling (*Tgf-β*, *Col1A1*, *Fibronectin*), and attenuating radiation-induced pro-inflammatory cytokine surges (*Il-1α*, *Il-6*, *Il-12*). At the gut interface, radiation degraded colonization resistance by depleting homeostatic short-chain fatty acid producers and *Clostridium scindens*, while fuelling pathobiont blooms (*Acinetobacter baumannii*, *Clostridioides difficile*). Pyrogallol reversed this dysbiosis through a distinct ecological shift; despite a reduction in total species richness, the intestinal niche became dominated by the next-generation probiotic *Parabacteroides distasonis* (∼94% relative abundance; Berger-Parker index: 0.94). Integrated Spearman’s rank correlations demonstrated that host proliferative, EMT, fibrotic, and inflammatory markers aligned positively with pathobiont clusters (*Bacteroides caecimuris*, *B. faecium*, *A. baumannii*). Conversely, tumour regression and anti-inflammatory signatures correlated strongly with pathobiont restriction and *P. distasonis* enrichment. Overall, pyrogallol emerges as a compelling therapeutic adjuvant that synergistically enhances tumour radiosensitivity while remodelling the gut microbiome into a protective, anti-inflammatory state.
