## Supplementary material for "Pyrogallol Modulates Abscopal Tumour and Gut Microbial Responses to Localized Irradiation in an Ehrlich Ascites Carcinoma Model": gene expression raw data

### Sheet: Gene expression
Col 1 A1	Ct	Ct	Ct	Average	Del Ct	Del Del Ct	Fold Change			Col 1 A1	Ct	Ct	Ct	Average	Del Ct	Del Del Ct	Fold Change			Col 1 A1	Ct	Ct	Ct	Average	Del Ct	Del Del Ct	Fold Change		Average	SD
Control	28.0209	27.589	27.1065	27.5721	4.98168	0	1			Control	25.2865	25.9093	25.1213	25.439	4.18546	0	1			Control	24.1347	24.0986	24.9056	24.3796	2.38255	0	1
Cancer	25.0284	25.3458	25.119	25.1644	2.79432	-2.18736	4.55472			Cancer	24.1546	24.4882	24.1015	24.2481	1.86023	-2.32524	5.01148			Cancer	20.2736	20.5647	20.0976	20.312	0.00850026	-2.37405	5.18395		4.91671	0.265477
C+R	20.9455	20.9156	20.1187	20.6599	2.09345	-0.700865	1.62548			C+R	20.1099	20.2006	20.8465	20.3857	0.965073	-0.895156	1.85981			C+R	19.2466	19.2387	19.4368	19.3073	-1.15816	-1.16666	2.24492		1.91007	0.25537
C+R+D	27.0979	27.6873	27.8464	27.5439	3.97132	1.177	0.442269			C+R+D	25.4687	25.1109	25.2846	25.2881	3.78151	1.92128	0.264019			C+R+D	24.8246	24.3298	24.1909	24.4485	0.778186	0.769686	0.586545		0.430944	0.131914
C+D	25.3824	25.1342	25.0019	25.1728	2.62332	-0.170995	1.12583			C+D	24.1046	24.7536	24.4827	24.447	1.06196	-0.798272	1.73902			C+D	23.111	22.9875	22.1847	22.7611	-0.473199	-0.4817	1.39639		1.42041	0.250907
GAPDH-1										GAPDH-2										GAPDH-3
Control	22.5639	22.3611	22.8464	22.5904						Control	21.0935	21.2386	21.4286	21.2536						Control	21.9906	22.1865	21.8142	21.9971
Cancer	21.9751	22.8065	22.3287	22.3701						Cancer	22.4268	22.2462	22.4906	22.3879						Cancer	20.2648	20.5314	20.1144	20.3035
C+R	18.3267	19.1269	18.2459	18.5665						C+R	19.3295	19.1291	19.8033	19.4206						C+R	20.4433	20.8256	20.1277	20.4655
C+R+D	23.7167	23.1145	23.8865	23.5725						C+R+D	21.4307	21.8653	21.2237	21.5066						C+R+D	23.9567	23.6976	23.3565	23.6703
C+D	22.8816	22.352	22.4149	22.5495						C+D	23.2098	23.5847	23.3606	23.385						C+D	23.019	23.3313	23.3525	23.2343
IL-6	Ct	Ct	Ct	Average	Del Ct	Del Del Ct	Fold Change			IL-6	Ct	Ct	Ct	Average	Del Ct	Del Del Ct	Fold Change			IL-6	Ct	Ct	Ct	Average	Del Ct	Del Del Ct	Fold Change
Control	29.1273	28.4905	28.8358	28.8179	6.22743	0	1			Control	27.4886	27.1086	27.2289	27.2754	6.02182	0	1			Control	27.2037	27.4622	27.1141	27.26	5.26294	0	1		1	0
Cancer	28.7314	28.1016	28.2109	28.348	5.97788	-0.24955	1.18884			Cancer	27.9718	27.1488	27.2209	27.4472	5.05931	-0.962516	1.94871			Cancer	24.9093	24.3097	24.8396	24.6862	4.38271	-0.88023	1.84067		1.6594	0.335652
C+R	22.9007	22.6384	22.5207	22.6866	4.12012	-1.85777	3.62446			C+R	22.9111	22.3826	22.3039	22.5325	3.11191	-1.94739	3.85677			C+R	22.9398	23.1946	23.4893	23.2079	2.74241	-1.6403	3.11731		3.53285	0.308756
C+R+D	28.8147	28.1039	28.2209	28.3798	4.8073	-1.17058	2.25103			C+R+D	25.1825	25.0986	25.8386	25.3732	3.86669	-1.19262	2.28567			C+R+D	26.9348	26.9475	26.2209	26.7011	3.03083	-1.35188	2.55245		2.36305	0.13467
C+D	28.888	28.4764	28.9483	28.7709	6.22142	0.243532	0.844675			C+D	28.1656	28.283	28.8623	28.437	5.052	-0.00731093	1.00508			C+D	26.9407	27.1847	26.8366	26.9873	3.75309	-0.629614	1.54715		1.1323	0.300563
GAPDH-1										GAPDH-2										GAPDH-3
Control	22.5639	22.3611	22.8464	22.5904						Control	21.0935	21.2386	21.4286	21.2536						Control	21.9906	22.1865	21.8142	21.9971
Cancer	21.9751	22.8065	22.3287	22.3701						Cancer	22.4268	22.2462	22.4906	22.3879						Cancer	20.2648	20.5314	20.1144	20.3035
C+R	18.3267	19.1269	18.2459	18.5665						C+R	19.3295	19.1291	19.8033	19.4206						C+R	20.4433	20.8256	20.1277	20.4655
C+R+D	23.7167	23.1145	23.8865	23.5725						C+R+D	21.4307	21.8653	21.2237	21.5066						C+R+D	23.9567	23.6976	23.3565	23.6703
C+D	22.8816	22.352	22.4149	22.5495						C+D	23.2098	23.5847	23.3606	23.385						C+D	23.019	23.3313	23.3525	23.2343
Cas 3	Ct	Ct	Ct	Average	Del Ct	Del Del Ct	Fold Change			Cas 3	Ct	Ct	Ct	Average	Del Ct	Del Del Ct	Fold Change			Cas 3	Ct	Ct	Ct	Average	Del Ct	Del Del Ct	Fold Change
Control	25.9348	25.5794	25.1837	25.5659	2.97548	0	1			Control	24.1987	24.2864	24.8399	24.4416	3.18807	0	1			Control	25.9006	25.31	25.8361	25.6822	3.68516	0	1		1	0
Cancer	26.0598	25.5258	26.121	25.9022	3.53211	0.556624	0.679891			Cancer	26.8827	26.1109	26.249	26.4142	4.02629	0.838225	0.559331			Cancer	25.1865	25.3296	25.0688	25.195	4.89147	1.20632	0.433373		0.557532	0.100649
C+R	20.1912	20.3171	20.4239	20.3107	1.74425	-1.78786	3.45301			C+R	21.8119	21.6429	21.2386	21.5645	2.14386	-1.88244	3.68697			C+R	23.931	23.3064	23.0964	23.4446	2.97911	-1.91236	3.76425		3.63475	0.132321
C+R+D	24.0757	24.0362	24.2098	24.1072	0.534688	-2.99742	7.9857			C+R+D	22.1645	22.4623	22.8827	22.5031	0.996586	-3.02971	8.16643			C+R+D	25.9086	25.1946	25.5299	25.5444	1.8741	-3.01738	8.09693		8.08302	0.0744372
C+D	25.0541	25.9178	25.11	25.3606	2.81115	-0.720953	1.64827			C+D	26.9186	26.3895	26.4906	26.5996	3.2146	-0.811691	1.75527			C+D	27.8264	27.0996	27.3865	27.4375	4.20323	-0.688248	1.61133		1.67162	0.0610397
GAPDH-1										GAPDH-2										GAPDH-3
Control	22.5639	22.3611	22.8464	22.5904						Control	21.0935	21.2386	21.4286	21.2536						Control	21.9906	22.1865	21.8142	21.9971
Cancer	21.9751	22.8065	22.3287	22.3701						Cancer	22.4268	22.2462	22.4906	22.3879						Cancer	20.2648	20.5314	20.1144	20.3035
C+R	18.3267	19.1269	18.2459	18.5665						C+R	19.3295	19.1291	19.8033	19.4206						C+R	20.4433	20.8256	20.1277	20.4655
C+R+D	23.7167	23.1145	23.8865	23.5725						C+R+D	21.4307	21.8653	21.2237	21.5066						C+R+D	23.9567	23.6976	23.3565	23.6703
C+D	22.8816	22.352	22.4149	22.5495						C+D	23.2098	23.5847	23.3606	23.385						C+D	23.019	23.3313	23.3525	23.2343
P53	Ct	Ct	Ct	Average	Del Ct	Del Del Ct	Fold Change			P53	Ct	Ct	Ct	Average	Del Ct	Del Del Ct	Fold Change			P53	Ct	Ct	Ct	Average	Del Ct	Del Del Ct	Fold Change
Control	28.2105	27.9524	28.1862	28.1164	5.52593	0	1			Control	27.4624	27.3897	27.9395	27.5972	6.34363	0	1			Control	28.4906	28.9498	28.8353	28.7586	6.7615	0	1		1	0
Cancer	29.417	29.1317	29.3963	29.315	6.94491	1.41899	0.373975			Cancer	30.111	30.601	30.5239	30.4119	8.02407	1.68044	0.311988			Cancer	28.2196	28.3399	29.649	28.7361	8.43262	1.67112	0.314009		0.333324	0.0287564
C+R	24.0506	24.1982	24.4064	24.2184	5.6519	-1.29301	2.45039			C+R	26.4973	26.3943	26.4239	26.4385	7.01791	-1.00616	2.00856			C+R	27.6391	27.6906	27.8453	27.725	7.25951	-1.17311	2.25497		2.23797	0.180778
C+R+D	28.1943	28.4137	28.0835	28.2305	4.65796	-2.28695	4.88025			C+R+D	27.8409	27.1894	27.0957	27.3754	5.8688	-2.15527	4.45453			C+R+D	29.8885	29.9435	30.1464	29.9928	6.32253	-2.11009	4.31717		4.55065	0.239711
C+D	28.4037	28.4276	28.3133	28.3815	5.83204	-1.11287	2.16276			C+D	29.8596	30.5096	30.8848	30.418	7.033	-0.991067	1.98765			C+D	30.7486	30.5031	30.3807	30.5441	7.30989	-1.12273	2.17759		2.10934	0.0862544
GAPDH-1										GAPDH-2										GAPDH-3
Control	22.5639	22.3611	22.8464	22.5904						Control	21.0935	21.2386	21.4286	21.2536						Control	21.9906	22.1865	21.8142	21.9971
Cancer	21.9751	22.8065	22.3287	22.3701						Cancer	22.4268	22.2462	22.4906	22.3879						Cancer	20.2648	20.5314	20.1144	20.3035
C+R	18.3267	19.1269	18.2459	18.5665						C+R	19.3295	19.1291	19.8033	19.4206						C+R	20.4433	20.8256	20.1277	20.4655
C+R+D	23.7167	23.1145	23.8865	23.5725						C+R+D	21.4307	21.8653	21.2237	21.5066						C+R+D	23.9567	23.6976	23.3565	23.6703
C+D	22.8816	22.352	22.4149	22.5495						C+D	23.2098	23.5847	23.3606	23.385						C+D	23.019	23.3313	23.3525	23.2343
N-cad	Ct	Ct	Ct	Average	Del Ct	Del Del Ct	Fold Change			N-cad	Ct	Ct	Ct	Average	Del Ct	Del Del Ct	Fold Change			N-cad	Ct	Ct	Ct	Average	Del Ct	Del Del Ct	Fold Change
Control	26.4985	26.8286	26.1864	26.5045	3.91409	0	1			Control	25.3634	25.4235	25.0239	25.2703	4.01667	0	1			Control	24.3285	24.5331	24.1036	24.3217	2.32464	0	1		1	0
Cancer	25.1886	25.3093	25.4829	25.3269	2.95684	-0.957249	1.9416			Cancer	25.2641	25.0139	25.2119	25.1633	2.7754	-1.24127	2.36407			Cancer	21.5863	21.7497	21.0885	21.4748	1.17135	-1.15329	2.2242		2.17662	0.17572
C+R	22.2809	22.0586	22.3919	22.2438	3.67731	0.720462	0.606903			C+R	22.6103	22.4284	22.8024	22.6137	3.19308	0.417678	0.748629			C+R	21.9119	22.3704	22.1904	22.1575	1.69205	0.520703	0.697032		0.684188	0.0585676
C+R+D	28.3093	28.9576	28.0184	28.4284	4.85591	1.89906	0.268117			C+R+D	26.1024	26.3108	26.4097	26.2743	4.76776	1.99236	0.251328			C+R+D	27.0586	27.284	27.3955	27.246	3.57576	2.40441	0.188886		0.23611	0.0340889
C+D	25.3407	25.8635	25.9792	25.7278	3.1783	0.221453	0.857701			C+D	26.1984	26.0947	26.3309	26.208	2.82303	0.0476303	0.967524			C+D	24.8624	24.3863	24.119	24.4559	1.22166	0.0503094	0.965729		0.930318	0.0513533
GAPDH-1										GAPDH-2										GAPDH-3
Control	22.5639	22.3611	22.8464	22.5904						Control	21.0935	21.2386	21.4286	21.2536						Control	21.9906	22.1865	21.8142	21.9971
Cancer	21.9751	22.8065	22.3287	22.3701						Cancer	22.4268	22.2462	22.4906	22.3879						Cancer	20.2648	20.5314	20.1144	20.3035
C+R	18.3267	19.1269	18.2459	18.5665						C+R	19.3295	19.1291	19.8033	19.4206						C+R	20.4433	20.8256	20.1277	20.4655
C+R+D	23.7167	23.1145	23.8865	23.5725						C+R+D	21.4307	21.8653	21.2237	21.5066						C+R+D	23.9567	23.6976	23.3565	23.6703
C+D	22.8816	22.352	22.4149	22.5495						C+D	23.2098	23.5847	23.3606	23.385						C+D	23.019	23.3313	23.3525	23.2343
IL-1A	Ct	Ct	Ct	Average	Del Ct	Del Del Ct	Fold Change			IL-1A	Ct	Ct	Ct	Average	Del Ct	Del Del Ct	Fold Change			IL-1A	Ct	Ct	Ct	Average	Del Ct	Del Del Ct	Fold Change
Control	33.0853	31.0421	32.6531	32.2602	9.66974	0	1			Control	31.5701	31.815	32.6701	32.0184	10.7648	0	1			Control	31.2478	31.392	33.6488	32.0962	10.0991	0	1		1	0
Cancer	29.032	29.1835	30.4476	29.5544	7.18428	-2.48546	5.60013			Cancer	31.5791	30.6595	29.659	30.6325	8.24467	-2.52015	5.73642			Cancer	27.4278	28.0489	28.1292	27.8686	7.56513	-2.53399	5.79173		5.70943	0.0805139
C+R	24.0682	22.4446	21.7675	22.7601	4.19361	-2.99066	7.94838			C+R	24.6595	24.4333	24.6975	24.5968	5.17619	-3.06848	8.38892			C+R	24.3468	25.2223	25.2188	24.9293	4.4638	-3.10133	8.58211		8.30647	0.265206
C+R+D	29.2616	29.7046	29.7813	29.5825	6.00999	-1.17429	2.25681			C+R+D	28.9876	28.3221	28.1976	28.5024	6.99588	-1.24879	2.37641			C+R+D	29.3427	30.483	30.6893	30.1717	6.5014	-1.06374	2.09034		2.24119	0.117309
C+D	27.0535	27.781	27.9841	27.6062	5.05672	-2.12755	4.36975			C+D	29.2097	29.5419	29.5892	29.4469	6.0619	-2.18277	4.54023			C+D	28.2636	28.5434	28.9531	28.5867	5.35246	-2.21267	4.63533		4.51511	0.109868
GAPDH-1										GAPDH-2										GAPDH-3
Control	22.5639	22.3611	22.8464	22.5904						Control	21.0935	21.2386	21.4286	21.2536						Control	21.9906	22.1865	21.8142	21.9971
Cancer	21.9751	22.8065	22.3287	22.3701						Cancer	22.4268	22.2462	22.4906	22.3879						Cancer	20.2648	20.5314	20.1144	20.3035
C+R	18.3267	19.1269	18.2459	18.5665						C+R	19.3295	19.1291	19.8033	19.4206						C+R	20.4433	20.8256	20.1277	20.4655
C+R+D	23.7167	23.1145	23.8865	23.5725						C+R+D	21.4307	21.8653	21.2237	21.5066						C+R+D	23.9567	23.6976	23.3565	23.6703
C+D	22.8816	22.352	22.4149	22.5495						C+D	23.2098	23.5847	23.3606	23.385						C+D	23.019	23.3313	23.3525	23.2343
Bcl 2	Ct	Ct	Ct	Average	Del Ct	Del Del Ct	Fold Change			Bcl 2	Ct	Ct	Ct	Average	Del Ct	Del Del Ct	Fold Change			Bcl 2	Ct	Ct	Ct	Average	Del Ct	Del Del Ct	Fold Change
Control	32.9083	32.3711	33.4567	32.912	10.3216	0	1			Control	31.789	31.4659	31.1235	31.4595	10.2059	0	1			32.9862	31.7895	33.8774	32.8844	10.8873	0	1			1	0
cancer	30.2763	30.0983	30.5644	30.313	7.94288	-2.37872	5.20075			cancer	30.679	30.0857	30.6522	30.4723	8.08442	-2.12146	4.35135			30.1785	29.0096	28.0976	29.0952	8.79174	-2.09556	4.27393			4.77605	0.424697
C+R	25.2577	24.3027	24.122	24.5608	5.99434	-1.94854	3.85983			C+R	25.9812	25.9652	24.8901	25.6122	6.19158	-1.89283	3.71364			27.931	27.6701	26.8997	27.5003	7.03475	-1.75699	3.37991			3.78673	0.073097
C+R+D	30.3581	31.7539	30.7538	30.9553	7.38273	-0.56015	1.47442			C+R+D	29.8765	28.3168	28.8467	29.0133	7.50678	-0.57763	1.4924			31.7802	31.9813	31.9013	31.8876	8.21733	-0.57441	1.48907			1.48341	0.00898787
C+D	27.9876	28.8965	29.8965	28.9269	6.3774	-1.56548	2.95976			C+D	29.9365	29.8217	29.7268	29.8283	6.44332	-1.64109	3.11902			29.9856	31.8712	29.8489	30.5686	7.33434	-1.4574	2.74612			3.03939	0.0796283
GAPDH-1										GAPDH-2										GAPDH-3
Control	22.5639	22.3611	22.8464	22.5904						Control	21.0935	21.2386	21.4286	21.2536						Control	21.9906	22.1865	21.8142	21.9971
Cancer	21.9751	22.8065	22.3287	22.3701						Cancer	22.4268	22.2462	22.4906	22.3879						Cancer	20.2648	20.5314	20.1144	20.3035
C+R	18.3267	19.1269	18.2459	18.5665						C+R	19.3295	19.1291	19.8033	19.4206						C+R	20.4433	20.8256	20.1277	20.4655
C+R+D	23.7167	23.1145	23.8865	23.5725						C+R+D	21.4307	21.8653	21.2237	21.5066						C+R+D	23.9567	23.6976	23.3565	23.6703
C+D	22.8816	22.352	22.4149	22.5495						C+D	23.2098	23.5847	23.3606	23.385						C+D	23.019	23.3313	23.3525	23.2343
Fibronectin	Ct	Ct	Ct	Average	Del Ct	Del Del Ct	Fold Change			Fibronectin	Ct	Ct	Ct	Average	Del Ct	Del Del Ct	Fold Change			Fibronectin	Ct	Ct	Ct	Average	Del Ct	Del Del Ct	Fold Change
Control	34.6399	32.5115	31.7907	32.9807	10.3902	0	1			Control	33.7822	33.8195	32.5778	33.3932	12.1396	0	1			Control	32.9821	34.4698	33.8393	33.7638	11.7667	0	1		1	0
Cancer	29.5364	28.445	30.8965	29.626	7.25588	-3.13434	8.78072			Cancer	31.8768	29.6679	31.9277	31.1575	8.76958	-3.37002	10.339			Cancer	29.8357	28.9644	28.5778	29.126	8.82246	-2.9442	7.69648		8.93873	1.08457
C+R	23.307	24.6247	22.679	23.5369	4.97044	-2.28544	4.87511			C+R	25.5893	26.6734	25.5439	25.9355	6.51494	-2.25464	4.77216			C+R	26.7833	28.5129	25.2175	26.8379	6.3724	-2.45006	5.4644		5.03723	0.304969
C+R+D	28.8632	29.7077	28.6791	29.0833	6.53385	-0.72203	1.6495			C+R+D	29.7657	29.7832	29.167	29.572	8.0654	-0.70418	1.62922			C+R+D	31.2647	31.247	31.9627	31.4915	7.82118	-1.00129	2.00179		1.76017	0.171049
C+D	29.711	29.8245	28.678	29.4045	5.83197	-1.42391	2.68311			C+D	29.7685	28.7813	29.1341	29.228	5.84296	-2.92662	7.60329			C+D	30.7492	29.7489	29.7113	30.0698	6.83555	-1.98692	3.96389		4.7501	2.08417
GAPDH-1										GAPDH-2										GAPDH-3
Control	22.5639	22.3611	22.8464	22.5904						Control	21.0935	21.2386	21.4286	21.2536						Control	21.9906	22.1865	21.8142	21.9971
Cancer	21.9751	22.8065	22.3287	22.3701						Cancer	22.4268	22.2462	22.4906	22.3879						Cancer	20.2648	20.5314	20.1144	20.3035
C+R	18.3267	19.1269	18.2459	18.5665						C+R	19.3295	19.1291	19.8033	19.4206						C+R	20.4433	20.8256	20.1277	20.4655
C+R+D	23.7167	23.1145	23.8865	23.5725						C+R+D	21.4307	21.8653	21.2237	21.5066						C+R+D	23.9567	23.6976	23.3565	23.6703
C+D	22.8816	22.352	22.4149	22.5495						C+D	23.2098	23.5847	23.3606	23.385						C+D	23.019	23.3313	23.3525	23.2343
IL-12	Ct	Ct	Ct	Average	Del Ct	Del Del Ct	Fold Change			IL-12	Ct	Ct	Ct	Average	Del Ct	Del Del Ct	Fold Change			IL-12	Ct	Ct	Ct	Average	Del Ct	Del Del Ct	Fold Change
Control	24.2255	24.1535	23.6719	24.017	1.42652		1			Control	23.9358	23.7219	23.8358	23.8312	2.57758		1			Control	23.9039	23.7236	23.3454	23.6576	1.66051		1		1	0
Cancer	23.6407	23.6902	23.2196	23.5168	1.14674	-0.279781	1.21401			Cancer	24.9166	24.9731	24.4329	24.7742	2.38634	-0.191244	1.14175			Cancer	21.0764	21.769	21.9226	21.5893	1.28584	-0.374674	1.29655		1.21743	0.0632428
C+R	18.1776	18.9162	18.0826	18.3922	-0.174326	-1.32107	2.49851			C+R	20.6764	20.4396	20.9176	20.6779	1.25729	-1.12905	2.18715			C+R	20.6325	20.5109	20.9875	20.7103	0.244776	-1.04106	2.05774		2.2478	0.184982
C+R+D	28.6589	28.031	28.0936	28.2611	4.6886	3.54186	0.0858609			C+R+D	27.3457	27.0223	28.2984	27.5554	6.04889	3.66255	0.07897			C+R+D	28.121	28.6565	28.5446	28.4407	4.77042	3.48458	0.089338		0.084723	0.00430852
C+D	26.179	26.5685	26.3084	26.3519	3.80245	2.65571	0.158691			C+D	28.1614	28.9568	28.0642	28.3941	5.00914	2.6228	0.162352			C+D	27.6432	27.6542	27.0415	27.4463	4.21205	2.92622	0.131559		0.150867	0.0137345
GAPDH-1										GAPDH-2										GAPDH-3
Control	22.5639	22.3611	22.8464	22.5904						Control	21.0935	21.2386	21.4286	21.2536						Control	21.9906	22.1865	21.8142	21.9971
Cancer	21.9751	22.8065	22.3287	22.3701						Cancer	22.4268	22.2462	22.4906	22.3879						Cancer	20.2648	20.5314	20.1144	20.3035
C+R	18.3267	19.1269	18.2459	18.5665						C+R	19.3295	19.1291	19.8033	19.4206						C+R	20.4433	20.8256	20.1277	20.4655
C+R+D	23.7167	23.1145	23.8865	23.5725						C+R+D	21.4307	21.8653	21.2237	21.5066						C+R+D	23.9567	23.6976	23.3565	23.6703
C+D	22.8816	22.352	22.4149	22.5495						C+D	23.2098	23.5847	23.3606	23.385						C+D	23.019	23.3313	23.3525	23.2343
P21	Ct	Ct	Ct	Average	Del Ct	Del Del Ct	Fold Change			P21	Ct	Ct	Ct	Average	Del Ct	Del Del Ct	Fold Change			P21	Ct	Ct	Ct	Average	Del Ct	Del Del Ct	Fold Change
Control	21.2286	21.0507	22.1545	21.4779	-1.11249		1			Control	21.4515	22.9822	22.8626	22.4321	1.17852		1			Control	20.9527	21.6422	20.6186	21.0712	-0.92593		1		1	0
Cancer	21.6363	21.3385	22.349	21.7746	-0.59548	0.51701	0.698819			Cancer	25.341	23.109	24.0954	24.1818	1.79393	0.615417	0.652741			Cancer	20.1344	20.0899	20.0954	20.1065	-0.19695	0.728975	0.603332		0.651631	0.0389901
C+R	15.647	16.3918	15.456	15.8316	-2.73486	-2.13938	4.40572			C+R	18.5997	18.229	19.9877	18.9388	-0.48184	-2.27577	4.84256			C+R	18.9046	18.3456	17.0259	18.092	-2.37347	-2.17652	4.5206		4.58963	0.184897
C+R+D	19.9926	20.9103	19.8407	20.2479	-3.32467	-2.72918	6.6308			C+R+D	19.2676	20.7114	21.8965	20.6252	-0.88139	-2.67533	6.38784			C+R+D	19.7837	21.7103	20.6511	20.715	-2.95523	-2.75828	6.7659		6.59485	0.156423
C+D	19.5212	20.4078	21.1507	20.3599	-2.18957	-1.59409	3.01904			C+D	23.3505	24.5212	22.6722	23.5147	0.129653	-1.66428	3.16956			C+D	21.1286	21.0821	21.7219	21.3108	-1.9234	-1.72645	3.30912		3.16591	0.118454
GAPDH-1										GAPDH-2										GAPDH-3
Control	22.5639	22.3611	22.8464	22.5904						Control	21.0935	21.2386	21.4286	21.2536						Control	21.9906	22.1865	21.8142	21.9971
Cancer	21.9751	22.8065	22.3287	22.3701						Cancer	22.4268	22.2462	22.4906	22.3879						Cancer	20.2648	20.5314	20.1144	20.3035
C+R	18.3267	19.1269	18.2459	18.5665						C+R	19.3295	19.1291	19.8033	19.4206						C+R	20.4433	20.8256	20.1277	20.4655
C+R+D	23.7167	23.1145	23.8865	23.5725						C+R+D	21.4307	21.8653	21.2237	21.5066						C+R+D	23.9567	23.6976	23.3565	23.6703
C+D	22.8816	22.352	22.4149	22.5495						C+D	23.2098	23.5847	23.3606	23.385						C+D	23.019	23.3313	23.3525	23.2343
TGF-B	Ct	Ct	Ct	Average	Del Ct	Del Del Ct	Fold Change			TGF-B	Ct	Ct	Ct	Average	Del Ct	Del Del Ct	Fold Change			TGF-B	Ct	Ct	Ct	Average	Del Ct	Del Del Ct	Fold Change
Control	26.6	27.83	26.91	27.1133	4.52288	0	1			Control	28.8	28.47	28.94	28.7367	7.48308	0	1			Control	28.71	28.74	28.81	28.75	6.76	0	1		1	0
Cancer	24.2	24.75	24.55	24.5	2.12991	-2.39297	5.25239			Cancer	27.38	27.05	27.53	27.32	4.93213	-2.55095	5.86022			Cancer	24.19	24.12	25.29	24.53	4.23	-2.53	5.76		5.6242	0.266077
C+R	18.37	19.25	18.99	18.87	0.303519	-1.82639	3.54649			C+R	21.85	22.52	22.99	22.4533	3.03273	-1.8994	3.73058			C+R	22.16	22.39	23.86	22.8	2.34	-1.89	3.71		3.66236	0.0823584
C+R+D	24.28	24.79	25.01	24.6933	1.1208	-1.00911	2.01268			C+R+D	25.17	25.84	25.31	25.44	3.93344	-0.99869	1.99818			C+R+D	25.48	27.71	27.18	26.79	3.12	-1.11	2.16		2.05695	0.073106
C+D	25.36	26.62	25.11	25.6967	3.14718	1.01727	0.49405			C+D	29.49	28.16	28.63	28.76	5.37499	0.442862	0.735674			C+D	27.8	28.53	27.5	27.94	4.71	0.48	0.72		0.649908	0.110394
GAPDH-1										GAPDH-2										GAPDH-3
Control	22.5639	22.3611	22.8464	22.5904						Control	21.0935	21.2386	21.4286	21.2536						Control	21.9906	22.1865	21.8142	21.9971
Cancer	21.9751	22.8065	22.3287	22.3701						Cancer	22.4268	22.2462	22.4906	22.3879						Cancer	20.2648	20.5314	20.1144	20.3035
C+R	18.3267	19.1269	18.2459	18.5665						C+R	19.3295	19.1291	19.8033	19.4206						C+R	20.4433	20.8256	20.1277	20.4655
C+R+D	23.7167	23.1145	23.8865	23.5725						C+R+D	21.4307	21.8653	21.2237	21.5066						C+R+D	23.9567	23.6976	23.3565	23.6703
C+D	22.8816	22.352	22.4149	22.5495						C+D	23.2098	23.5847	23.3606	23.385						C+D	23.019	23.3313	23.3525	23.2343
Vimentin	Ct	Ct	Ct	Average	Del Ct	Del Del Ct	Fold Change			Vimentin	Ct	Ct	Ct	Average	Del Ct	Del Del Ct	Fold Change			Vimentin	Ct	Ct	Ct	Average	Del Ct	Del Del Ct	Fold Change
Control	25.09	25.44	24	24.8433	2.25289	0	1			Control	24.0552	24.5672	24.1152	24.2459	2.99232	0	1			Control	25.1282	24.7962	24.4702	24.7982	2.80114	0	1		1	0
Cancer	23.72	23.07	23.63	23.4733	1.10325	-1.14964	2.21859			Cancer	23.7984	24.3104	23.8584	23.9891	1.60123	-1.39109	2.62276			Cancer	22.8714	21.5394	21.2134	21.8748	1.57126	-1.22988	2.34548		2.39561	0.16877
C+R	19.33	20.68	20.24	20.0833	1.51685	0.413607	0.750744			C+R	21.7587	21.2707	21.8187	21.616	2.19544	0.594214	0.662405			C+R	22.8317	22.4997	22.1737	22.5017	2.03621	0.464954	0.724494		0.712548	0.0370403
C+R+D	25	25.35	25.91	25.42	1.84746	0.744219	0.596991			C+R+D	24.154	24.666	24.214	24.3447	2.8381	1.23687	0.424291			C+R+D	26.227	26.895	26.569	26.5637	2.89338	1.32212	0.399946		0.473743	0.0877147
C+D	23.18	24.53	23.09	23.6	1.05052	-0.0527289	1.03723			C+D	25.1486	25.6606	24.2086	25.0059	1.62093	0.019699	0.986439			C+D	25.2216	24.8896	24.5636	24.8916	1.65735	0.086089	0.942073		0.988579	0.0388751
GAPDH-1										GAPDH-2										GAPDH-3
Control	22.5639	22.3611	22.8464	22.5904						Control	21.0935	21.2386	21.4286	21.2536						Control	21.9906	22.1865	21.8142	21.9971
Cancer	21.9751	22.8065	22.3287	22.3701						Cancer	22.4268	22.2462	22.4906	22.3879						Cancer	20.2648	20.5314	20.1144	20.3035
C+R	18.3267	19.1269	18.2459	18.5665						C+R	19.3295	19.1291	19.8033	19.4206						C+R	20.4433	20.8256	20.1277	20.4655
C+R+D	23.7167	23.1145	23.8865	23.5725						C+R+D	21.4307	21.8653	21.2237	21.5066						C+R+D	23.9567	23.6976	23.3565	23.6703
C+D	22.8816	22.352	22.4149	22.5495						C+D	23.2098	23.5847	23.3606	23.385						C+D	23.019	23.3313	23.3525	23.2343
Bax	Ct	Ct	Ct	Average	Del Ct	Del Del Ct	Fold Change			Bax	Ct	Ct	Ct	Average	Del Ct	Del Del Ct	Fold Change			Bax	Ct	Ct	Ct	Average	Del Ct	Del Del Ct	Fold Change
Control	27.9113	28.2633	27.4613	27.8786	5.28817	0	1			Control	28.3633	28.5543	28.0112	28.3096	7.056	0	1			Control	28.8063	28.0093	27.9313	28.249	6.25186	0	1		1	0
Cancer	29.5968	29.9488	29.1468	29.5641	7.19405	1.90588	0.266854			Cancer	30.0488	30.2398	29.6967	29.9951	7.60723	0.551232	0.682437			Cancer	27.4918	27.6948	27.6168	27.6011	7.29763	1.04577	0.484386		0.477892	0.169723
C+R	23.2213	23.5733	23.7713	23.522	4.9555	-2.23855	4.71923			C+R	24.6733	24.8643	24.3212	24.6196	5.19901	-2.40822	5.3082			C+R	26.1163	25.3193	24.2413	25.2256	4.76015	-2.53748	5.80575		5.27773	0.444094
C+R+D	27.8619	27.214	27.412	27.496	3.92341	-3.27063	9.6507			C+R+D	25.3139	25.505	26.9618	25.9269	4.42036	-3.18687	9.10633			C+R+D	27.7569	27.9599	27.8819	27.8663	4.19601	-3.10162	8.58382		9.11362	0.435581
C+D	29.0314	29.3834	29.5814	29.332	6.78254	-0.411503	1.33007			C+D	30.4834	29.6744	30.1313	30.0963	6.71132	-0.89591	1.86078			C+D	30.9264	30.1294	30.0514	30.369	7.13478	-0.16285	1.1195		1.43679	0.311894
GAPDH-1										GAPDH-2										GAPDH-3
Control	22.5639	22.3611	22.8464	22.5904						Control	21.0935	21.2386	21.4286	21.2536						Control	21.9906	22.1865	21.8142	21.9971
Cancer	21.9751	22.8065	22.3287	22.3701						Cancer	22.4268	22.2462	22.4906	22.3879						Cancer	20.2648	20.5314	20.1144	20.3035
C+R	18.3267	19.1269	18.2459	18.5665						C+R	19.3295	19.1291	19.8033	19.4206						C+R	20.4433	20.8256	20.1277	20.4655
C+R+D	23.7167	23.1145	23.8865	23.5725						C+R+D	21.4307	21.8653	21.2237	21.5066						C+R+D	23.9567	23.6976	23.3565	23.6703
C+D	22.8816	22.352	22.4149	22.5495						C+D	23.2098	23.5847	23.3606	23.385						C+D	23.019	23.3313	23.3525	23.2343
Cas7	Ct	Ct	Ct	Average	Del Ct	Del Del Ct	Fold Change			Cas7	Ct	Ct	Ct	Average	Del Ct	Del Del Ct	Fold Change			Cas7	Ct	Ct	Ct	Average	Del Ct	Del Del Ct	Fold Change
Control	30.5554	29.1194	29.7834	29.8194	7.22898	0	1			Control	28.2034	29.0064	29.7244	28.9781	7.72452	0	1			Control	30.7534	30.7574	29.5994	30.3701	8.37301	0	1		1	0
Cancer	30.9516	31.5156	31.1796	31.2156	8.84553	1.61655	0.326115			Cancer	30.5996	31.4026	31.1206	31.0409	8.65309	0.928569	0.525379			Cancer	30.1496	31.1536	30.9956	30.7663	10.4628	2.08977	0.234917		0.362137	0.121285
C+R	26.0132	25.5772	25.2412	25.6106	7.04409	-1.80144	3.48568			C+R	25.6612	26.4642	26.1822	26.1026	6.68197	-1.97111	3.9207			C+R	29.2112	29.2152	29.0572	29.1612	8.69574	-1.76704	3.40355		3.60331	0.226923
C+R+D	30.424	29.988	29.652	30.0213	6.4488	-2.39673	5.26609			C+R+D	27.072	27.875	27.593	27.5133	6.00678	-2.64631	6.26062			C+R+D	31.622	31.626	31.468	31.572	7.90173	-2.56106	5.9014		5.80937	0.411196
C+D	31.1203	31.6843	31.3483	31.3843	8.8348	-0.0107342	1.00747			C+D	31.7683	31.5713	32.2893	31.8763	8.49127	-0.16181	1.11869			C+D	33.3183	33.3223	33.1643	33.2683	10.034	-0.42875	1.34607		1.15741	0.140919
GAPDH-1										GAPDH-2										GAPDH-3
Control	22.5639	22.3611	22.8464	22.5904						Control	21.0935	21.2386	21.4286	21.2536						Control	21.9906	22.1865	21.8142	21.9971
Cancer	21.9751	22.8065	22.3287	22.3701						Cancer	22.4268	22.2462	22.4906	22.3879						Cancer	20.2648	20.5314	20.1144	20.3035
C+R	18.3267	19.1269	18.2459	18.5665						C+R	19.3295	19.1291	19.8033	19.4206						C+R	20.4433	20.8256	20.1277	20.4655
C+R+D	23.7167	23.1145	23.8865	23.5725						C+R+D	21.4307	21.8653	21.2237	21.5066						C+R+D	23.9567	23.6976	23.3565	23.6703
C+D	22.8816	22.352	22.4149	22.5495						C+D	23.2098	23.5847	23.3606	23.385						C+D	23.019	23.3313	23.3525	23.2343
CDK4	Ct	Ct	Ct	Average	Del Ct	Del Del Ct	Fold Change			CDK4	Ct	Ct	Ct	Average	Del Ct	Del Del Ct	Fold Change			CDK4	Ct	Ct	Ct	Average	Del Ct	Del Del Ct	Fold Change
Control	28.4111	27.847	28.7761	28.3447	5.75427	0	1			Control	28.0171	27.4041	27.7591	27.7268	6.47321	0	1			Control	29.5171	27.9741	29.8821	29.1245	7.12737	0	1		1	0
Cancer	25.3152	25.7512	25.6802	25.5822	3.21215	-2.54212	5.82443			Cancer	26.2814	26.6684	26.0234	26.3244	3.9365	-2.53671	5.80266			Cancer	25.7814	25.2384	24.1464	25.0554	4.75187	-2.37551	5.18919		5.60543	0.29446
C+R	20.2597	19.6957	21.6247	20.5267	3	-1.25193	2.38161			C+R	22.751	22.138	21.493	22.1274	2.70676	-1.22974	2.34525			C+R	23.251	23.708	24.616	23.8584	3.39287	-1.359	2.56507		2.43064	0.0962086
C+R+D	26.5857	25.0217	26.9507	26.186	2.61349	-0.598666	1.51432			C+R+D	24.3043	25.6913	25.0463	25.014	3.50741	-0.42909	1.34638			C+R+D	28.8043	27.2613	27.1693	27.745	4.07469	-0.67717	1.599		1.48657	0.104981
C+D	25.7147	25.1507	26.0797	25.6484	3.09887	-0.11328	1.08168			C+D	26.3818	27.7688	27.1238	27.0914	3.70642	-0.23008	1.1729			C+D	27.8818	27.3388	28.2468	27.8224	4.58817	-0.16369	1.12015		1.12491	0.0373909
GAPDH-1										GAPDH-2										GAPDH-3
Control	22.5639	22.3611	22.8464	22.5904						Control	21.0935	21.2386	21.4286	21.2536						Control	21.9906	22.1865	21.8142	21.9971
Cancer	21.9751	22.8065	22.3287	22.3701						Cancer	22.4268	22.2462	22.4906	22.3879						Cancer	20.2648	20.5314	20.1144	20.3035
C+R	18.3267	19.1269	18.2459	18.5665						C+R	19.3295	19.1291	19.8033	19.4206						C+R	20.4433	20.8256	20.1277	20.4655
C+R+D	23.7167	23.1145	23.8865	23.5725						C+R+D	21.4307	21.8653	21.2237	21.5066						C+R+D	23.9567	23.6976	23.3565	23.6703
C+D	22.8816	22.352	22.4149	22.5495						C+D	23.2098	23.5847	23.3606	23.385						C+D	23.019	23.3313	23.3525	23.2343
PCNA	Ct	Ct	Ct	Average	Del Ct	Del Del Ct	Fold Change			PCNA	Ct	Ct	Ct	Average	Del Ct	Del Del Ct	Fold Change			PCNA	Ct	Ct	Ct	Average	Del Ct	Del Del Ct	Fold Change
Control	26.3608	26.7928	25.8388	26.3308	3.74034	0	1			Control	26.5132	25.952	26.8582	26.4411	5.18754	0	1			Control	29.0534	28.5104	29.4204	28.9947	6.99764	0	1		1	0
Cancer	24.3082	23.7402	24.7862	24.2782	1.90813	-1.83221	3.56082			Cancer	24.5185	26.9573	25.8635	25.7797	3.39186	-1.79568	3.4718			Cancer	26.0587	25.5157	25.4257	25.6667	5.36317	-1.63448	3.10475		3.37912	0.197385
C+R	21.7068	20.1388	20.1848	20.6768	2.11032	0.202186	0.869233			C+R	23.7135	23.1523	23.0585	23.3081	3.8875	0.49564	0.709247			C+R	26.2537	25.7107	26.6207	26.195	5.72955	0.366381	0.775726		0.784735	0.0656238
C+R+D	26.9701	26.4021	26.4481	26.6067	3.03419	1.12606	0.458167			C+R+D	26.8022	26.241	26.1472	26.3968	4.8902	1.49835	0.353959			C+R+D	30.3424	30.7994	29.7094	30.2837	6.61343	1.25026	0.420372		0.410833	0.043074
C+D	24.4399	24.8719	23.9179	24.4099	1.86046	-0.0476766	1.0336			C+D	26.7849	26.2237	26.1299	26.3795	2.9945	-0.39735	1.31709			C+D	28.3251	28.7821	28.6921	28.5998	5.36554	0.002369	0.99836		1.11635	0.142672
GAPDH-1										GAPDH-2										GAPDH-3
Control	22.5639	22.3611	22.8464	22.5904						Control	21.0935	21.2386	21.4286	21.2536						Control	21.9906	22.1865	21.8142	21.9971
Cancer	21.9751	22.8065	22.3287	22.3701						Cancer	22.4268	22.2462	22.4906	22.3879						Cancer	20.2648	20.5314	20.1144	20.3035
C+R	18.3267	19.1269	18.2459	18.5665						C+R	19.3295	19.1291	19.8033	19.4206						C+R	20.4433	20.8256	20.1277	20.4655
C+R+D	23.7167	23.1145	23.8865	23.5725						C+R+D	21.4307	21.8653	21.2237	21.5066						C+R+D	23.9567	23.6976	23.3565	23.6703
C+D	22.8816	22.352	22.4149	22.5495						C+D	23.2098	23.5847	23.3606	23.385						C+D	23.019	23.3313	23.3525	23.2343

### Sheet: Z score-gene expression
Col 1 A1	Average Fold Change	Z score		IL-6	Average Fold Change	Z score		Cas 3	Average Fold Change	Z score		P53	Average Fold Change	Z score
Control	1	-0.534586		Control	1	-0.900404		Control	1	-0.645629		Control	1	-0.65025
Cancer	4.92	1.69951		Cancer	1.66	-0.265504		Cancer	0.56	-0.788525		Cancer	0.33	-1.06676
C+R	1.92	-0.0102586		C+R	3.53	1.53338		C+R	3.63	0.208498		C+R	2.24	0.120601
C+R+D	0.43	-0.859441		C+R+D	2.36	0.407875		C+R+D	8.08	1.65369		C+R+D	4.55	1.55662
C+D	1.42	-0.295219		C+D	1.13	-0.775348		C+D	1.67	-0.428038		C+D	2.11	0.0397859
Mean	1.938			Mean	1.936			Mean	2.988			Mean	2.046
SD	1.75463			SD	1.03953			SD	3.07917			SD	1.60861
N-cadherin	Average Fold Change	Z score		IL-1A	Average Fold Change	Z score		Bcl 2	Average Fold Change	Z score		Fibronectin	Average Fold Change	Z score
Control	1	-0.00832627		Control	1	-1.16428		Control	1	-1.15333		Control	1	-1.04789
Cancer	2.18	1.62917		Cancer	5.71	0.469736		Cancer	4.78	1.24469		Cancer	8.94	1.47493
C+R	0.68	-0.452394		C+R	8.31	1.37174		C+R	3.79	0.616634		C+R	5.04	0.23576
C+R+D	0.24	-1.06299		C+R+D	2.24	-0.734093		C+R+D	1.48	-0.848823		C+R+D	1.76	-0.806413
C+D	0.93	-0.105466		C+D	4.52	0.0568957		C+D	3.04	0.140836		C+D	4.75	0.143616
Mean	1.006			Mean	4.356			Mean	2.818			Mean	4.298
SD	0.720611			SD	2.88247			SD	1.5763			SD	3.14727
IL-12	Average Fold Change	Z score		P21	Average Fold Change	Z score		TGF-B	Average Fold Change	Z score		Vimentin	Average Fold Change	Z score
Control	1	0.0674861		Control	1	-0.884119		Control	1	-0.777478		Control	1	-0.151659
Cancer	1.22	0.314935		Cancer	0.65	-1.02477		Cancer	5.62	1.4703		Cancer	2.4	1.71082
C+R	2.25	1.47345		C+R	4.59	0.558602		C+R	3.66	0.516697		C+R	0.71	-0.537459
C+R+D	0.08	-0.9673		C+R+D	6.59	1.36235		C+R+D	2.06	-0.261754		C+R+D	0.47	-0.856742
C+D	0.15	-0.888566		C+D	3.17	-0.0120562		C+D	0.65	-0.947764		C+D	0.99	-0.164963
Mean	0.94			Mean	3.2			Mean	2.598			Mean	1.114
SD	0.889073			SD	2.48835			SD	2.05536			SD	0.751685
Bax	Average Fold Change	Z score		Cas7	Average Fold Change	Z score		CDK4	Average Fold Change	Z score		PCNA	Average Fold Change	Z score
Control	1	-0.668543		Control	1	-0.608881		Control	1	-0.693617		Control	1	-0.288141
Cancer	0.48	-0.809746		Cancer	0.36	-0.890038		Cancer	5.61	1.71057		Cancer	3.38	1.74078
C+R	5.28	0.493668		C+R	3.6	0.53332		C+R	2.43	0.0521516		C+R	0.78	-0.475688
C+R+D	9.11	1.53368		C+R+D	5.81	1.50419		C+R+D	1.49	-0.438074		C+R+D	0.41	-0.791108
C+D	1.44	-0.549063		C+D	1.16	-0.538591		C+D	1.12	-0.631035		C+D	1.12	-0.185842
Mean	3.462			Mean	2.386			Mean	2.33			Mean	1.338
SD	3.68264			SD	2.27631			SD	1.91749			SD	1.17304

### Sheet: Z score-species abundance
Lactiplantibacillus carotarum	Abundance	Z Score		Duncaniella sp. C9	Abundance	Z Score		Muribaculum intestinale	Abundance	Z Score
Control	148546	1.78884		Control	5150	1.25518		Control	3220	1.57625
Cancer	581	-0.444501		Cancer	3967	0.74505		Cancer	1378	-0.0794595
C+R	619	-0.443928		C+R	0	-0.965573		C+R	1353	-0.101931
C+R+D	406	-0.447143		C+R+D	2079	-0.0690804		C+R+D	1261	-0.184627
C+D	0	-0.453271		C+D	0	-0.965573		C+D	120	-1.21023
Mean	30030.4			Mean	2239.2			Mean	1466.4
SD	66252.7			SD	2319.04			SD	1112.52
Escherichia coli	Abundance	Z Score		Parabacteroides distasonis	Abundance	Z Score		Acutalibacter muris	Abundance	Z Score
Control	23110	1.06507		Control	5022	1.37555		Control	3159	1.26403
Cancer	21480	0.910754		Cancer	2979	0.162982		Cancer	1343	-0.34075
C+R	12172	0.0295197		C+R	2150	-0.32905		C+R	1357	-0.328378
C+R+D	2440	-0.891857		C+R+D	3013	0.183162		C+R+D	2524	0.702885
C+D	99	-1.11349		C+D	358	-1.39265		C+D	260	-1.29778
Mean	11860.2			Mean	2704.4			Mean	1728.6
SD	10562.5			SD	1684.85			SD	1131.62
Curtobacterium flaccumfaciens	Abundance	Z Score		Bacteroides caecimuris	Abundance	Z Score		Phocaeicola vulgatus	Abundance	Z Score
Control	4179	-0.0842164		Control	3403	0.401468		Control	2415	1.24052
Cancer	7132	0.843735		Cancer	4386	1.02256		Cancer	1886	0.628702
C+R	7963	1.10487		C+R	2958	0.120301		C+R	994	-0.402943
C+R+D	2758	-0.530752		C+R+D	2955	0.118406		C+R+D	1265	-0.0895172
C+D	203	-1.33364		C+D	136	-1.66274		C+D	152	-1.37676
Mean	4447			Mean	2767.6			Mean	1342.4
SD	3182.28			SD	1582.69			SD	864.638
Bacteroides uniformis	Abundance	Z Score		Paramuribaculum intestinale	Abundance	Z Score		Bacteroides ovatus	Abundance	Z Score
Control	2194	0.429296		Control	2017	0.258308		Control	1982	1.42179
Cancer	2107	0.337304		Cancer	1941	0.203132		Cancer	1195	0.315234
C+R	2385	0.631256		C+R	3615	1.41844		C+R	946	-0.0348698
C+R+D	2147	0.3796		C+R+D	694	-0.702179		C+R+D	695	-0.387786
C+D	107	-1.77746		C+D	39	-1.1777		C+D	36	-1.31437
Mean	1788			Mean	1661.2			Mean	970.8
SD	945.734			SD	1377.43			SD	711.218
Bacteroides caccae	Abundance	Z Score		Bacteroides xylanisolvens	Abundance	Z Score		Blautia coccoides	Abundance	Z Score
Control	1339	1.53659		Control	1305	0.881089		Control	1302	1.4891
Cancer	676	0.130241		Cancer	1083	0.417797		Cancer	732	0.0519396
C+R	557	-0.12218		C+R	1139	0.534664		C+R	815	0.261211
C+R+D	465	-0.317329		C+R+D	796	-0.181143		C+R+D	437	-0.691855
C+D	36	-1.22732		C+D	91	-1.65241		C+D	271	-1.1104
Mean	614.6			Mean	882.8			Mean	711.4
SD	471.434			SD	479.18			SD	396.615
Streptomyces sp. TG1A-60	Abundance	Z Score		Enterocloster bolteae	Abundance	Z Score		Duncaniella dubosii	Abundance	Z Score
Control	1134	1.76578		Control	1112	1.53865		Control	1052	0.956523
Cancer	169	-0.246951		Cancer	489	-0.178618		Cancer	923	0.62049
C+R	134	-0.319952		C+R	551	-0.00771808		C+R	738	0.138581
C+R+D	0	-0.59944		C+R+D	521	-0.0904118		C+R+D	654	-0.0802313
C+D	0	-0.59944		C+D	96	-1.26191		C+D	57	-1.63536
Mean	287.4			Mean	553.8			Mean	684.8
SD	479.447			SD	362.785			SD	383.89
Acinetobacter baumannii	Abundance	Z Score		[Clostridium] scindens	Abundance	Z Score		Phocaeicola dorei	Abundance	Z Score
Control	1007	-0.357857		Control	981	1.60012		Control	896	1.08464
Cancer	3223	0.918311		Cancer	457	-0.0569214		Cancer	840	0.923778
C+R	3726	1.20798		C+R	443	-0.101194		C+R	337	-0.521062
C+R+D	186	-0.830661		C+R+D	386	-0.281445		C+R+D	449	-0.199348
C+D	0	-0.937776		C+D	108	-1.16056		C+D	70	-1.288
Mean	1628.4			Mean	475			Mean	518.4
SD	1736.45			SD	316.225			SD	348.135
Bacteroides fragilis	Abundance	Z Score		Bacteroides thetaiotaomicron	Abundance	Z Score		Muribaculum gordoncarteri	Abundance	Z Score
Control	546	1.10559		Control	516	1.18139		Control	778	1.09223
Cancer	477	0.765635		Cancer	437	0.777364		Cancer	653	0.649245
C+R	328	0.031532		C+R	232	-0.271055		C+R	434	-0.126872
C+R+D	217	-0.51535		C+R+D	218	-0.342654		C+R+D	448	-0.0772573
C+D	40	-1.38741		C+D	22	-1.34504		C+D	36	-1.53735
Mean	321.6			Mean	285			Mean	469.8
SD	202.969			SD	195.533			SD	282.174
Bacteroides faecium	Abundance	Z Score		Clostridium sp. MD294	Abundance	Z Score		Flavonifractor plautii	Abundance	Z Score
Control	489	-0.192136		Control	444	1.45832		Control	435	1.55703
Cancer	1331	1.58956		Cancer	238	0.0802743		Cancer	239	0.0639875
C+R	543	-0.0778699		C+R	263	0.247512		C+R	222	-0.065511
C+R+D	518	-0.130771		C+R+D	141	-0.56861		C+R+D	184	-0.354978
C+D	18	-1.18879		C+D	44	-1.21749		C+D	73	-1.20053
Mean	579.8			Mean	226			Mean	230.6
SD	472.583			SD	149.487			SD	131.276
Phocaeicola sartorii	Abundance	Z Score
Control	432	1.48746
Cancer	135	-0.539035
C+R	167	-0.320692
C+R+D	122	-0.627737
C+D		-1.46017
Mean	214
SD	146.558
