## Supplementary material for "Pyrogallol Modulates Abscopal Tumour and Gut Microbial Responses to Localized Irradiation in an Ehrlich Ascites Carcinoma Model": seq metadata mice

### Sheet: Sheet1
SAMPLE CODE	Total length	Fragments	Fragments N50	Largest fragment	Mean coverage	Mean read quality
Control	2286370	599	4006	25050	18	9.9
Cancer	5952740	686	13789	94801	35	10
C+R	1952620	435	5478	18259	37	9.8
C+R+Py	193072	63	3392	14129	35	12.5
C+Py	44150	13	3201	7450	8	9.7
