## Supplementary material for "Pyrogallol Modulates Abscopal Tumour and Gut Microbial Responses to Localized Irradiation in an Ehrlich Ascites Carcinoma Model": species abundance zscores

Species	B1_HM	B2_CM	B3_CR	B4_CD	B5_CRD
Clostridium scindens	1.600124497	-0.056921425	-0.101193644	-0.281444823	-1.160564606
Clostridium symbiosum	1.663059657	-0.434749613	-0.036070929	-0.187948523	-1.004290592
Acinetobacter baumannii	-0.357856802	0.918311001	1.207982664	-0.830660848	-0.937776015
Acutalibacter muris	1.264027339	-0.340750099	-0.328378467	0.702885448	-1.297784221
Bacteroides caccae	1.536587386	0.130240841	-0.122180333	-0.317329477	-1.227318417
Bacteroides caecimuris	0.401468173	1.022562308	0.120301448	0.118405942	-1.662737871
Bacteroides cellulosilyticus	1.592895603	-0.199312871	-0.54489567	0.194490785	-1.043177847
Bacteroides eggerthii	1.519152001	0.210749411	-0.324905341	-0.175624509	-1.229371561
Bacteroides faecium	-0.192135558	1.589562016	-0.077869918	-0.130770677	-1.188785864
Bacteroides fragilis	1.105589095	0.765635229	0.031531953	-0.515350354	-1.387405924
Bacteroides humanifaecis	0.396314117	0.685757011	0.62638411	0.01781187	-1.726267108
Bacteroides intestinalis	1.711919624	-0.221842795	-0.290555166	-0.27092306	-0.928598603
Bacteroides ovatus	1.421786771	0.315233973	-0.03486977	-0.387785593	-1.314365381
Bacteroides sp. A1C1	0.544929119	0.649388375	0.719027879	-0.273335053	-1.64001032
Bacteroides sp. MSB163	1.68909377	-0.170374968	-0.023815856	-0.747451473	-0.747451473
Bacteroides stercoris	1.561535064	0.080117481	-0.154188361	-0.282678661	-1.204785524
Bacteroides thetaiotaomicron	1.181388643	0.777363955	-0.271054537	-0.342653849	-1.345044212
Bacteroides uniformis	0.429296379	0.337304297	0.631256005	0.379599507	-1.777456188
Bacteroides xylanisolvens	0.881089049	0.417797318	0.5346637	-0.181142893	-1.652407174
Blautia coccoides	1.489102271	0.051939564	0.261210625	-0.691855169	-1.110397291
Clostridium sp. C45	1.343345129	0.189551767	0.395586296	-0.696396708	-1.232086483
Clostridium sp. MD294	1.458316326	0.080274293	0.247512404	-0.568609577	-1.217493446
Curtobacterium flaccumfaciens	-0.084216412	0.843735326	1.104869053	-0.530751943	-1.333636024
Duncaniella dubosii	0.956523459	0.620489891	0.138581286	-0.080231271	-1.635363365
Duncaniella sp. C9	1.255175701	0.745050356	-0.965572843	-0.069080372	-0.965572843
Emergencia sp. JLR.KK010	0.67553928	0.794752094	0.119212814	0.109278413	-1.698782601
Enterocloster bolteae	1.538653868	-0.178618364	-0.007718077	-0.090411764	-1.261905662
Escherichia coli	1.065074429	0.910754235	0.029519654	-0.891857112	-1.113491206
Faecalibacterium taiwanense	1.540049106	-0.076577027	0.272273875	-0.723227481	-1.012518473
Flavonifractor plautii	1.557028877	0.063987488	-0.065511	-0.354978208	-1.200527158
Helicobacter typhlonius	-0.328058041	-0.167881371	1.753224894	-0.631177182	-0.6261083
Kineothrix sp. IPX-CK	1.768497133	-0.288912898	-0.40272707	-0.385217197	-0.691639968
Kineothrix sp. MB12-C1	1.775933217	-0.319836314	-0.563921922	-0.328253059	-0.563921922
Lactiplantibacillus carotarum	1.788842118	-0.444501205	-0.443927644	-0.447142608	-0.453270661
Leuconostoc mesenteroides	1.693821461	0.11176703	-0.478551788	-0.596615552	-0.730421151
Mediterraneibacter gnavus	1.375722482	0.475501395	0.083097331	-0.924842519	-1.009478689
Muribaculum gordoncarteri	1.092233639	0.649244655	-0.126872045	-0.077257279	-1.53734897
Muribaculum intestinale	1.576246707	-0.079459517	-0.1019311	-0.184626525	-1.210229566
Parabacteroides distasonis	1.375553743	0.162981989	-0.329050309	0.183161842	-1.392647265
Parabacteroides goldsteinii	1.473897364	-0.113882114	0.137972562	-0.168633131	-1.32935468
Parabacteroides merdae	0.996592857	1.158281964	-0.502706132	-0.671744743	-0.980423947
Paramuribaculum intestinale	0.258307628	0.203132305	1.41844138	-0.702178576	-1.177702736
Phocaeicola dorei	1.084635267	0.923778342	-0.52106154	-0.199347689	-1.28800438
Phocaeicola sartorii	1.640650735	-0.227728361	-0.026421523	-0.309509264	-1.076991587
Phocaeicola vulgatus	1.240518798	0.628702236	-0.402943081	-0.089517206	-1.376760747
Roseburia intestinalis	1.670219754	0.068916835	-0.265532509	-0.893891883	-0.579712196
Streptomyces sp. TG1A-60	1.771621262	-0.278276241	-0.352624856	-0.50344633	-0.637273835
Taurinivorans muris	0.684258488	1.140946846	-0.407149281	0.018577154	-1.436633206
